# Sex influences gliovascular unit assembly and function in the developing mouse brain

**DOI:** 10.64898/2026.04.13.718096

**Authors:** Lucie Lemale, Myriam Abioui-Mourgues, Lydie Naulé, Rodrigo Alvear-Perez, Marina Rubio, Denis Vivien, Mathilde Becmeur-Lefebvre, Tristan Hourcade, Anne-Cécile Boulay, Sakina Mhaouty-Kodja, Martine Cohen-Salmon, Barbara Delaunay-Piednoir

## Abstract

The gliovascular unit (GVU, a specialized interface between the brain and the vascular system) assembles and matures after birth and establishes essential homeostatic functions, including blood–brain barrier integrity, metabolic exchanges, fluid drainage, neurovascular coupling, and immune surveillance. Here, we compared the postnatal maturation of the cortical GVU in male vs. female mice. On P15, males exhibited more angiogenesis, a higher vessel density, and a higher level of aquaporin 4 expression in perivascular astrocyte processes. Females exhibited a higher density of perivascular macrophages and fibroblasts on P15 and P30 respectively, earlier development of the arterial vascular network, and a greater capacity to recruit cerebral blood flow. Transcriptomic profiling during the P5–P120 period revealed sex-specific developmental trajectories within the GVU, with the most prominent differences observed on P5. These dimorphisms were regulated at least in part by oestrogenic signalling. Taken as a whole, our results highlight pronounced sex-dependent differences in GVU assembly and maturation that might influence brain physiology and vulnerability to neurodevelopmental disorders.
