## Supplementary material for "Sex influences gliovascular unit assembly and function in the developing mouse brain": Table S4

### Sheet: Feuil1
Reagents - Resource	Source	Identifier
Antibodies
Goat polyclonal anti-CD31/PECAM-1	R&D Systems	Cat# AF3628, RRID:AB_2161028
Goat polyclonal anti-CD13/Aminopeptidase N	R&D Systems	Cat# AF2335, RRID:AB_2227288
Rabbit anti-Aquaporin 4	Alomone	Cat# AQ-004, RRID:AB_2039734
Rabbit polyclonal anti-Aquaporin 4	Sigma-Aldrich	Cat# A5971
Rabbit polyclonal anti-Aquaporin 4ex	Ozyme	Cat# 60789S
Rabbit Anti-Mouse Lyve-1	Reliatech	Cat# 103-PA50, RRID:AB_2783787
Mouse monoclonal anti-SMA-Cy3™	Sigma-Aldrich	Cat# C6198, RRID:AB_476856
Rabbit polyclonal anti-MYH11	Sigma-Aldrich	Cat# HPA015310, RRID:AB_1854261
Goat polyclonal anti-SOX9	R&D Systems	Cat# AF3075, RRID:AB_2194160
Rabbit monoclonal anti-SOX9	Abcan	Cat# Ab185966, RRID:AB_2728660
Rat anti-mouse CD206	Bio-Rad	Cat# MCA2235, RRID:AB_324622
Donkey anti-Goat IgG (H+L) Alexa Fluor™ 488	Thermo Fisher Scientific	Cat# A-11055
Donkey anti-Rabbit IgG (H+L) Alexa Fluor™ 555	Thermo Fisher Scientific	Cat# A-31572, RRID:AB_162543
Donkey anti-Goat IgG (H+L) Alexa Fluor™ 647	Thermo Fisher Scientific	Cat# A-21447
Donkey anti-Rat IgG (H+L) Alexa FluorTM 555	Thermo Fisher Scientific	Cat# A78945, RRID:AB_2910652
FISH
RNAscope® Multiplex Fluorescent Detection Kit v2	Biotechne	Cat#323110
RNAscope™ Probe- Mm-Vegfa-ver2	Biotechne	Cat No. 412261-C3
Others
Alexa-conjugated isolectin (Griffonia simplicifolia) 647	Thermo Fisher Scientific	Cat# I32450
Bovin Serum Albumine	Merck Millipore	Cat# A4503
Dextrane from Leuconostoc spp.	Merck Millipore	Cat# 31390
Donkey Serum	Merck Millipore	Cat# S30-100ML
Experimental model: Cell line
Mouse: C57BL/6J	Janvier Labs	Cat# SC-C57J-M
Mouse: Aldh1l1-eGFP	Rockefeller University	Cat# MGI:3843271
Chemicals
DMSO	Euromedex	Cat# UD8050
Dicholoromethane	Sigma-Aldrich	Cat# 270997
Benzyl ether	Sigma-Aldrich	Cat# 108014
Tween-20	Euromedex	Cat# 2001-A
Glycine	Thermo Fisher Scientific	Cat# A13816.36
Heparin sodium salt	Sigma-Aldrich	Cat# H3393
Methanol	Sigma-Aldrich	Cat# 28908
Estradiol benzoate	Sigma-Aldrich	E8515
Mini kit Rneasy	Qiagen	74106
Superscript™ III Reverse Transcriptase kit	Thermo Fisher Scientific	12574026
QX200™ ddPCR™ EvaGreen Supermix	Biorad	1864034
QX200™ Droplet Generation Oil for EvaGreen	Biorad	1864005
Software and algorithms
IMARIS Bitplane	Oxford Instruments	N/A
GraphPad Prims	GraphPad Software, Inc.	N/A
ImageJ	https://imagej.nih.gov/ij/	N/A
QuPath	https://qupath.github.io/	N/A
QuantaSoft™ Software	Biorad	N/A
QuantaSoft™ Analysis Pro	Biorad	N/A
Biorender	Biorender	SF2A4L085S
Primers		Sequences
AR Forward	Sigma-Aldrich	CCTTGGATGGAGAACTACTCCG
AR Reverse	Sigma-Aldrich	TCCGTAGTGACAGCCAGAAGCT
Esr1 Forward	Sigma-Aldrich	CGTGTGCAATGACTATGCCTCT
Esr1 Reverse	Sigma-Aldrich	TGGTGCATTGGTTTGTAGCTGG
Esr2 Forward	Sigma-Aldrich	GGTCCTGTGAAGGATGTAAGGC
Esr2 Reverse	Sigma-Aldrich	TAACACTTGCGAAGTCGGCAGG
Pgr2 Forward	Sigma-Aldrich	CTCATAGGGAAGGAGGCAGAAA
Pgr2 Forward	Sigma-Aldrich	GGAGGGAGTCAACAACGAGTCTAA
Pgr3 Forward	Sigma-Aldrich	CTACTCGCTGTGCCTTACCATG
Pgr3 Reverse	Sigma-Aldrich	CTGGCTTTGACTCCTCAGTCCT
Cyp19a1 Forward	Sigma-Aldrich	CGAAGCAGCAATCCTGAAGGAG
Cyp19a1 Reverse	Sigma-Aldrich	CCAAGTCCACAACAGGCTGGTA
Gapdh Forward	Sigma-Aldrich	TGCACCACCAACTGCTTAGC
Gapdh Reverse	Sigma-Aldrich	GGCATGGACTGTGGTCATGAG
