## Supplementary material for "Sex influences gliovascular unit assembly and function in the developing mouse brain": Table S5

### Sheet: Figure 1
Figure 1c - Length CD31 Filament
Stage	Sex	Biological Replicates	Technical Replicates	Region of interest	Mean	SD	Shapiro-Wilk	Unpaired t test	t-value	df		* Not littermate
P5	Male	3	2 images	somato-sensory cortex	389715	39643	0.1928	0,9052	0.1268	4
	Female	3	2 images	somato-sensory cortex	385245	46417	0.5668
P15*	Male	3	3-4 images	somato-sensory cortex	1790819	102447	0.7745	0,0026	6.656	4
	Female	3	3-4 images	somato-sensory cortex	1311139	71322	0.2439
P30	Male	4	3-4 images	somato-sensory cortex	1509368	154304	0.8305	0.7467	0.3382	6
	Female	4	3-4 images	somato-sensory cortex	1560809	262148	0.3881
Figure 1d - Number of CD31+ Segment
Stage	Sex	Biological Replicates	Technical Replicates	Region of interest	Mean	SD	Shapiro-Wilk	Mann-Whitney	Unpaired t test	t-value	df
P5	Male	3	2 images	somato-sensory cortex	7964	2134	0.0262	0.7	-	-	-
	Female	3	2 images	somato-sensory cortex	8142	636.4	0.4019
P15*	Male	3	3-4 images	somato-sensory cortex	39260	1092	0.303	-	0.0016	7.592	4
	Female	3	3-4 images	somato-sensory cortex	28700	2148	0.3452
P30	Male	4	3-4 images	somato-sensory cortex	33554	4327	0.8826	-	0.7172	0.3797	6
	Female	4	3-4 images	somato-sensory cortex	34991	6207	0.6559
Figure 1e - Length CD31 Segment
Stage	Sex	Biological Replicates	Technical Replicates	Region of interest	Mean	SD	Shapiro-Wilk	Unpaired t test	t-value	df
P5	Male	3	2 images	somato-sensory cortex	2188	87.1	0.3778	0.0475	2.827	4
	Female	3	2 images	somato-sensory cortex	2028	44.21	0.4638
P15*	Male	3	3-4 images	somato-sensory cortex	4125	273.2	0.955	0.0021	7.045	4
	Female	3	3-4 images	somato-sensory cortex	2984	63.93	0.5524
P30	Male	4	3-4 images	somato-sensory cortex	2942	83.2	0.3602	0.5921	0.5657	6
	Female	4	3-4 images	somato-sensory cortex	2914	55.18	0.4796
Figure 1f - Branches Angles
Stage	Sex	Biological Replicates	Technical Replicates	Region of interest	Mean	SD	Shapiro-Wilk	Unpaired t test	t-value	df
P5	Male	3	2 images	somato-sensory cortex	70.12	2.678	0.6	0,6152	0.5442	4
	Female	3	2 images	somato-sensory cortex	71.15	1.927	0.3957
P15*	Male	3	3-4 images	somato-sensory cortex	70.09	0.4657	0.4393	0,0549	2.685	4
	Female	3	3-4 images	somato-sensory cortex	73.1	1.883	0.7192
P30	Male	4	3-4 images	somato-sensory cortex	68.03	1.091	0.3606	0.0723	2.178	6
	Female	4	3-4 images	somato-sensory cortex	66.06	1.445	0.3155
Figure 1g - Segment Straigthness
Stage	Sex	Biological Replicates	Technical Replicates	Region of interest	Mean	SD	Shapiro-Wilk	Mann-Whitney	Unpaired t test	t-value	df
P5	Male	4	2 images	somato-sensory cortex	0.9266	0.00655	0.0094	>0.9999	-	-	-
	Female	3	2 images	somato-sensory cortex	0.9278	0.005852	0.552
P15*	Male	4	3-4 images	somato-sensory cortex	0.9122	0.003089	0.6433	-	0.1069	2.073	4
	Female	4	3-4 images	somato-sensory cortex	0.9079	0.001927	0.621
P30	Male	4	3-4 images	somato-sensory cortex	0.8979	0.003306	0.7296	-	0.7291	0.3629	6
	Female	4	3-4 images	somato-sensory cortex	0.8988	0.003018	0.3238
Figure 1i - Vegfa
Stage	Sex	Biological Replicates	Technical Replicates	Region of interest	Mean	SD	Shapiro-Wilk	Unpaired t test	t-value	df
P15*	Male	3	4 images	somato-sensory cortex	21027	2222	0.1549	0.005	5,6	4
	Female	3	4 images	somato-sensory cortex	12210	1580	0.9498
Figure 1k - Tip cells
Stage	Sex	Biological Replicates	Technical Replicates	Region of interest	Mean	SD	Shapiro-Wilk	Unpaired t test	t-value	df
P15*	Male	3	4 images	somato-sensory cortex	0.5257	0.1174	0.7313	0.0105	4.554	4
	Female	3	4 images	somato-sensory cortex	0.1925	0.04847	0.3985

### Sheet: Figure S1
Figure S1e - CD13 Coverage
Stage	Sex	Biological Replicates	Technical Replicates	Region of interest	Mean	SD	Shapiro-Wilk	Chi²
P5	Male	4	4 images	somato-sensory cortex	53.72	5.962	0.3859	0.6857
	Female	4	4 images	somato-sensory cortex	54.1	11.84	0.2698
P15	Male	4	4 images	somato-sensory cortex	31.16	15.04	0.0076	0.3631
	Female	4	4 images	somato-sensory cortex	41.34	26.22	0.5629
P30	Male	4	4 images	somato-sensory cortex	56.7	8.807	0.289	0.6678
	Female	4	4 images	somato-sensory cortex	50.66	13.15	0.2595
P60	Male	4	4 images	somato-sensory cortex	52.1	7.944	0.5767	0.5715
	Female	4	4 images	somato-sensory cortex	40.56	5.916	0.5063

### Sheet: Figure 2
Figure 2c - Sox9+ density
Stage	Sex	Biological Replicates	Technical Replicates	Region of interest	Mean	Std. Deviation	Shapiro-Wilk	Unpaired t test	t-value	df		* Not littermate
P5	Male	3	4 images	somato-sensory cortex	22.01	1.217	0.2518	0.9685	0.04208	4
	Female	3	4 images	somato-sensory cortex	21.96	1.66	0.7065
P15*	Male	7	4 images	somato-sensory cortex	8.284	1.06	0.3303	0.0401	2.327	11
	Female	6	4 images	somato-sensory cortex	6.64	1.483	0.2436
P30	Male	4	4 images	somato-sensory cortex	5.22	0.3805	0.4237	0.1312	1.803	5
	Female	3	4 images	somato-sensory cortex	5.63	0.06557	0.747
P60	Male	4	4 images	somato-sensory cortex	7.223	1.538	0.3104	0.8662	0.1758	6
	Female	4	4 images	somato-sensory cortex	7.445	2.011	0.9254
Figure 2e - Distance Sox9+ to MV (density)
Stage	Sex	Biological Replicates	Technical Replicates	Region of interest	Mean	Std. Deviation	Shapiro-Wilk	Mann-Whitney	Unpaired t test	t-value	df
P5	Male	3	3-4 images	somato-sensory cortex	7	1	>0.9999	>0.9999	-	-	-
	Female	3	3-4 images	somato-sensory cortex	6.667	0.5774	-
P15*	Male	3	3 images	somato-sensory cortex	3.333	0.6558	-	0.1	-	-	-
	Female	3	3 images	somato-sensory cortex	2	0	-
P60	Male	4	3 images	somato-sensory cortex	4	0.8165	0.683	-	0.3559	1	6
	Female	4	2-4 images	somato-sensory cortex	3.25	1.258	0.4064
Figure 2f - Distance Sox9+ to MV (%)
Stage	Sex	Biological Replicates	Technical Replicates	Region of interest	Mean	Std. Deviation	Shapiro-Wilk	Chi² test
P5	Male	3	3-4 images	somato-sensory cortex	22.33	3.215	0.2983	0.6169
	Female	3	3-4 images	somato-sensory cortex	24.67	5.508	0.1736
P15*	Male	3	3 images	somato-sensory cortex	33	2	>0.9999	0.88
	Female	3	3 images	somato-sensory cortex	32	5	>0.9999
P60	Male	4	3 images	somato-sensory cortex	41	4.397	0.9001	0.7728
	Female	4	2-4 images	somato-sensory cortex	39	2.828	0.1612
Figure 2h- Aldh1l1-eGFP around MV (%)
Stage	Sex	Biological Replicates	Technical Replicates	Region of interest	Mean	Std. Deviation	Shapiro-Wilk	Unpaired t test	t-value	df
P15	Male	3	4 images	somato-sensory cortex	37.6	15	0.3551	0.4916	0.7562	4
	Female	3	4 images	somato-sensory cortex	30.63	5.506	0.8017
Figure 2i- Aldh1l1-eGFP around BV (area)
Stage	Sex	Biological Replicates	Technical Replicates	Region of interest	Mean	Std. Deviation	Shapiro-Wilk	Mann-Whitney
P15	Male	3	4 images	somato-sensory cortex	0.7594	0.3776	0.2221	0.1
	Female	3	4 images	somato-sensory cortex	0.4541	0.06563	0.016
Figure 2k - AQP4 coverage
Stage	Sex	Biological Replicates	Technical Replicates	Region of interest	Mean	Std. Deviation	Shapiro-Wilk	Chi² test
P5	Male	4	4 images	somato-sensory cortex	7.96871	1.38628	0.6025	0.7998
	Female	4	4 images	somato-sensory cortex	9.26152	2.4294	0.1277
P15	Male	4	4 images	somato-sensory cortex	55.018	15.0576	0.7153	0.0044
	Female	4	4 images	somato-sensory cortex	35.2366	3.48719	0.9543
P30	Male	4	4 images	somato-sensory cortex	60.3146	8.31484	0.4609	0.0477
	Female	4	4 images	somato-sensory cortex	43.4271	6.34489	0.6597
P30	Male	4	4 images	somato-sensory cortex	50.6708	8.29676	0.3958	0.8875
	Female	4	4 images	somato-sensory cortex	50.8989	4.64423	0.5978
Figure 2m - M1 (%)
Stage	Sex	M1%	Welch's test
P1	Male	0.0997475	0.232178
	Female	0.401961
P4	Male	0.123657	0.0204804
	Female	0.256903
P7	Male	0.394872	0.483003
	Female	0.112571
P14	Male	0.294351	0.437555
	Female	0.136491
P35	Male	0.240162	0.452545
	Female	0.483516
Adult	Male	0.154023	0.71282
	Female	0.189296
Figure 2m - Ratio M23/M1
Stage	Sex	M23/M1	Unpaired t test	t-value	df	Mann-Whitney
P1	Male	6.75	-	-	-	0.6
	Female	4.758
P4	Male	8.229	0.045	2.603	6	-
	Female	3.067
P7	Male	6.469	0.9585	0.05352	9	-
	Female	6.622
P14	Male	4.783	0.8384	0.2129	6	-
	Female	5.262
P35	Male	3.374	-	-	-	0.8
	Female	4.125
Adult	Male	5.315	0.3682	0.9887	5	-
	Female	3.306
Figure 2o - Aqp4x coverage (%)
Stage	Sex	Biological Replicates	Technical Replicates	Region of interest	Mean	Std. Deviation	Shapiro-Wilk	Unpaired t-test	t-value	df
P15*	Male	3	3 images	somato-sensory cortex	60.96	3.235	0.1694	0.3935	0.9333	5
	Female	3	3images	somato-sensory cortex	67.23	13.32	0.9661

### Sheet: Figure 3
Figure 3b - Col1a1+ PVFs density
Stage	Sex	Biological Replicates	Region of interest	Mean	Std. Deviation	Shapiro-Wilk	Mann-Whitney	Unpaired t-test	t-value	df
P15	Male	4	somato-sensory cortex	1.545e-06	1.297e-06	0.1568	0.4857	-	-	-
	Female	4	somato-sensory cortex	2.492e-06	2.691e-06	0.0262
P30	Male	4	somato-sensory cortex	3.092e-06	8.783e-07	0.1886	-	0.0498	2.45	6
	Female	4	somato-sensory cortex	5.158e-06	1.439e-06	0.697
P60	Male	4	somato-sensory cortex	5.009e-06	1.698e-06	0.6651	-	0.4689	0.7729	6
	Female	4	somato-sensory cortex	6.283e-06	2.824e-06	0.3241
Figure 3c - CD206+ PVMs density
Stage	Sex	Biological Replicates	Region of interest	Mean	Std. Deviation	Shapiro-Wilk	Unpaired t-test	t-value	df
P15	Male	4	somato-sensory cortex	1.635e-05	3.764e-06	0.6889	0.4136	0.8782	6
	Female	4	somato-sensory cortex	1.85e-05	3.128e-06	0.5372
P30	Male	4	somato-sensory cortex	3.754e-06	1.585e-06	0.9989	0.5174	0.6877	6
	Female	4	somato-sensory cortex	4.636e-06	2.014e-06	0.1566
P60	Male	4	somato-sensory cortex	5.576e-06	8.945e-07	0.1191	0.8057	0.2571	6
	Female	4	somato-sensory cortex	5.348e-06	1.53e-06	0.3872
Figure 3d - Lyve1+ PVMs density
Stage	Sex	Biological Replicates	Region of interest	Mean	Std. Deviation	Shapiro-Wilk	Unpaired t-test	t-value	df
P15*	Male	8	somato-sensory cortex	1.073e-05	3.086e-06	0.6568	0.0033	3.531	14
	Female	8	somato-sensory cortex	1.697e-05	3.93e-06	0.3728
P30	Male	4	somato-sensory cortex	2.629e-06	8.044e-07	0.7578	0.4016	0.9023	6
	Female	4	somato-sensory cortex	3.754e-06	2.361e-06	0.3366
P60	Male	4	somato-sensory cortex	5.501e-06	1.155e-06	0.3893	0.4601	0.789	6
	Female	4	somato-sensory cortex	4.569e-06	2.061e-06	0.6826
Figure 3e - Percentage of blood vessels with at least Lyve-1+ PVM
Stage	Sex	Biological Replicates	Region of interest	Mean	Std. Deviation	Shapiro-Wilk	Unpaired t-test	t-value	df
P15*	Male	8	somato-sensory cortex	41.05	6.537	0.9896	0.0035	3.507	14
	Female	8	somato-sensory cortex	58.66	12.61	0.084
Figure 3i-k - PVMs density categories
Stage	Categories	Sex	Biological Replicates	Region of interest	Mean	Std. Deviation	Shapiro-Wilk	Unpaired t-test	t-value	df	Mann-Whitney
P15	CD206+ Lyve1+	Male	4	somato-sensory cortex	1.405e-05	2.24e-06	0.8349	0.1631	1.589	6	-
		Female	4	somato-sensory cortex	1.618e-05	1.469e-06	0.2311
P15	CD206+ Lyve1-	Male	4	somato-sensory cortex	2.439e-06	2.133e-06	0.0021	-	-	-	0.3429
		Female	4	somato-sensory cortex	2.737e-06	1.133e-06	0.8105
P15	CD206- Lyve1+	Male	4	somato-sensory cortex	6.26e-07	3.18e-07	0.1611	0.0456	2.514	6	-
		Female	4	somato-sensory cortex	2.52e-06	1.473e-06	0.6088
P30	CD206+ Lyve1+	Male	4	somato-sensory cortex	2.466e-06	6.848e-07	0.9905	0.3559	1	6	-
		Female	4	somato-sensory cortex	3.705e-06	2.38e-06	0.4034
P30	CD206+ Lyve1-	Male	4	somato-sensory cortex	1.288e-06	1.227e-06	0.2312	0.6273	0.5115	6	-
		Female	4	somato-sensory cortex	9.308e-07	6.687e-07	0.5818
P30	CD206- Lyve1+	Male	4	somato-sensory cortex	1.626e-07	1.668e-07	0.72	0.2496	1.274	6	-
		Female	4	somato-sensory cortex	4.928e-08	6.136e-08	0.2415
P60	CD206+ Lyve1+	Male	4	somato-sensory cortex	5.375e-06	1.012e-06	0.2944	0.6044	0.5466	6	-
		Female	4	somato-sensory cortex	4.719e-06	2.178e-06	0.9735
P60	CD206+ Lyve1-	Male	4	somato-sensory cortex	2.009e-07	2.359e-07	0.3174	0.2117	1.398	6	-
		Female	4	somato-sensory cortex	9.701e-07	1.075e-06	0.0893
P60	CD206- Lyve1+	Male	4	somato-sensory cortex	1.258e-07	1.853e-07	0.1134	0.5445	0.6421	6	-
		Female	4	somato-sensory cortex	2.165e-07	2.134e-07	0.7676

### Sheet: Figure 4
Figure 4b - Length SMA+ MV
Stage	Sex	Biological Replicates	Region of interest	Mean	SD	Shapiro-Wilk	Unpaired t-test	t-value	df
P5	Male	4	somato-sensory cortex	300.5	49.42	0.2867	0.7099	0.3902	6
	Female	4	somato-sensory cortex	282	80.65	0.4119
P15	Male	3	somato-sensory cortex	540.3	156.4	0.2345	0.0471	2.619	5
	Female	4	somato-sensory cortex	875.3	174.4	0.1527
P30	Male	4	somato-sensory cortex	833.3	127.1	0.2213	0.0841	2.068	6
	Female	4	somato-sensory cortex	1078	199.6	0.7197
Figure 4c - Number of penetrating SMA+ MV
Stage	Sex	Biological Replicates	Region of interest	Mean	SD	Shapiro-Wilk	Unpaired t-test	t-value	df
P5	Male	4	somato-sensory cortex	7.05	1.42	0.1799	0.5744	0.5937	6
	Female	4	somato-sensory cortex	8.225	3.694	0.843
P15	Male	3	somato-sensory cortex	5.3	1.411	0.7649	0.0056	4.656	5
	Female	4	somato-sensory cortex	9.45	0.9713	0.7553
P30	Male	4	somato-sensory cortex	7.925	1.401	0.3954	0.4766	0.7591	6
	Female	4	somato-sensory cortex	8.675	1.394	0.9537
Figure 4d - Total number of branches
Stage	Sex	Biological Replicates	Region of interest	Mean	SD	Shapiro-Wilk	Unpaired t-test	t-value	df
P5	Male	4	somato-sensory cortex	11.95	3.861	0.1747	0.7498	0.3339	6
	Female	4	somato-sensory cortex	13.33	7.275	0.4614
P15	Male	3	somato-sensory cortex	11.93	4.427	0.8365	0.0272	3.088	5
	Female	4	somato-sensory cortex	78.68	36.03	0.7076
P30	Male	4	somato-sensory cortex	48	25.43	0.0907	0.0419	2.577	5
	Female	4	somato-sensory cortex	91.4	22.08	0.3622
Figure 4e - Percentage of SMA+ MV with at least one branche
Stage	Sex	Biological Replicates	Region of interest	Mean	SD	Shapiro-Wilk	Unpaired t-test	t-value	df
P5	Male	4	somato-sensory cortex	43.78	9.478	0.602	0.5141	0.6932	6
	Female	4	somato-sensory cortex	36.45	18.89	0.9349
P15	Male	3	somato-sensory cortex	43.93	28.26	0.1184	0.0743	2.25	5
	Female	4	somato-sensory cortex	80.53	14.95	0.9111
P30	Male	4	somato-sensory cortex	65.53	2.85	0.4557	0.0449	2.526	6
	Female	4	somato-sensory cortex	73.2	7.111	0.5372
Figure 4g - CBF Dorsal - Medetomidine
Stage	Sex	Biological Replicates	Region of interest	Mean	SD	Shapiro-Wilk	Unpaired t-test one-tailed	t-value	df
P15	Male	7	somato-sensory cortex	37.36	3.244	0.1125	0.2353	0.7449	12
	Female	7	somato-sensory cortex	35.36	6.307	0.5309
Figure 4g - CBF Lateral - Medetomidine
Stage	Sex	Biological Replicates	Region of interest	Mean	SD	Shapiro-Wilk	Unpaired t-test	t-value	df
P15	Male	7	somato-sensory cortex	42.46	10.93	0.4296	0.5169	0.6678	12
	Female	7	somato-sensory cortex	45.73	6.919	0.5337
Figure 4i - CBF Dorsal - Isoflurane
Stage	Sex	Biological Replicates	Region of interest	Mean	SD	Shapiro-Wilk	Unpaired t-test one-tailed	t-value	df
P15	Male	4	somato-sensory cortex	119.5	12.77	0.9935	0.0346	2.209	6
	Female	4	somato-sensory cortex	140.6	14.26	0.8639
Figure 4i- CBF Lateral - Isoflurane
Stage	Sex	Biological Replicates	Region of interest	Mean	SD	Shapiro-Wilk	Unpaired t-test	t-value	df
P15	Male	4	somato-sensory cortex	154	15.14	0.2787	0.1004	1.437	6
	Female	4	somato-sensory cortex	169.3	15	0.6313
Figure 4k - SMA+ area - Human
Age	Sex	Identification	Region of interest	Ratio
17 GW	Female	20f379	Cortex	0.1
23 GW	Female	20f381	Cortex	0.28
30 GW	Male	20f389	Cortex	0.43
32 GW	Male	20f428	Cortex	0.22
40-41 GW	Female	20f391	Cortex	0.35
3 week-old	Female	20c52	Cortex	0.58
1 month-old	Male	20c46-11	Cortex	0.23
2 month-old	Male	20c47-9	Cortex	0.4
8 month-old	Female	12c347-11	Cortex	0.64
2 year-old	Female	10c227-6	Cortex	1.18
3.5 year-old	Male	18c60-16	Cortex	0.62
4 year-old	Male	16c31-5	Cortex	0.84
5 year-old	Male	18c68-16	Cortex	0.67
10 year-old	Male	12c348-3	Cortex	0.67
11 year-old	Male	14c18-13	Cortex	0.51
12 year-old	Female	20c58	Cortex	0.56
13 year-old	Female	18c38-15	Cortex	0.77
13 year-old	Female	18c17-9	Cortex	0.59
Figure 4k - Myh11+ area - Human
Age	Sex	Identification	Region of interest	Ratio
17 GW	Female	20f379	Cortex	3.36146e-05
23 GW	Female	20f381	Cortex	2.11282e-05
30 GW	Male	20f389	Cortex	0.000373573
32 GW	Male	20f428	Cortex	1.93749e-05
40-41 GW	Female	20f391	Cortex	0.000257619
3 week-old	Female	20c52	Cortex	0.00126023
1 month-old	Male	20c46-11	Cortex	7.98584e-05
2 month-old	Male	20c47-9	Cortex	0.00106266
8 month-old	Female	12c347-11	Cortex	0.00151182
2 year-old	Female	10c227-6	Cortex	0.00175381
3.5 year-old	Male	18c60-16	Cortex	0.00304276
4 year-old	Male	16c31-5	Cortex	0.00326098
5 year-old	Male	18c68-16	Cortex	0.00492908
10 year-old	Male	12c348-3	Cortex	0.00250245
11 year-old	Male	14c18-13	Cortex	0.00334639
12 year-old	Female	20c58	Cortex	0.00368298
13 year-old	Female	18c38-15	Cortex	0.00629561
13 year-old	Female	18c17-9	Cortex	0.00171537

### Sheet: Figure 5
Figure 5b - Ar normalized on Gapdh
Stage	Sex	Biological Replicates	Region of interest	Mean	SD	Shapiro-Wilk	Unpaired t-test	t-value	Degrees of freedom
P15	Male	6	Brain	0.005999	0.004164	0.3535	0.1867	1.429	9
	Female	5	Brain	0.003268	0.0008613	0.6659		1.429
Figure 5c - Esr1 normalized on Gapdh
Stage	Sex	Biological Replicates	Region of interest	Mean	SD	Shapiro-Wilk	Unpaired t-test	t-value	Degrees of freedom
P15	Male	6	Brain	0.001039	0.0007739	0.1437	0.5202	0.6691	9
	Female	5	Brain	0.0007663	0.0005202	0.5538
Figure 5d - Esr2 normalized on Gapdh
Stage	Sex	Biological Replicates	Region of interest	Mean	SD	Shapiro-Wilk	Unpaired t-test	t-value	Degrees of freedom
P15	Male	6	Brain	0.0004118	0.0002729	0.37	0.3589	0.9668	9
	Female	5	Brain	0.0002886	8.073e-05	0.1715
Figure 5e - Pgr2normalized on Gapdh
Stage	Sex	Biological Replicates	Region of interest	Mean	SD	Shapiro-Wilk	Unpaired t-test	t-value	Degrees of freedom
P15	Male	6	Brain	0.00428	0.00216	0.8373	0.8831	0.1513	9
	Female	5	Brain	0.004461	0.001719	0.8652
Figure 5f - Pgr3 normalized on Gapdh
Stage	Sex	Biological Replicates	Region of interest	Mean	SD	Shapiro-Wilk	Unpaired t-test	t-value	Degrees of freedom
P15	Male	6	Brain	0.005286	0.0028	0.7587	0.4406	0.8069	9
	Female	5	Brain	0.004193	0.001211	0.54
Figure 5g - Cyp19a1 normalized on Gapdh
Stage	Sex	Biological Replicates	Region of interest	Mean	SD	Shapiro-Wilk	Unpaired t-test	t-value	Degrees of freedom
P15	Male	5	Brain	2.635e-05	1.355e-05	0.7731	0.6344	0.4943	8
	Female	5	Brain	2.983e-05	8.024e-06	0.3292
Figure 5j - Number of penetrating SMA+ BV
Stage	Sex	Biological Replicates	Region of interest	Experiment	Mean	SD	Shapiro-Wilk	Unpaired t-test	t-value	Degrees of freedom
P15	Female Vehicle	7	somato-sensory cortex	2 independent	32.71	6.13	0.9008	0.6655	0.4417	14
	Female Estradiol	9	somato-sensory cortex		31.44	5.364	0.4086
Figure 5k - Length
Stage	Sex	Biological Replicates	Region of interest	Experiment	Mean	SD	Shapiro-Wilk	Unpaired t-test	t-value	Degrees of freedom
P15	Female Vehicle	7	somato-sensory cortex	2 independent	24958	2174	0.0623	0.0264	2.482	14
	Female Estradiol	9	somato-sensory cortex		20579	4231	0.8707
Figure 5i - Percentage of SMA+ BV with at least one branche
Stage	Sex	Biological Replicates	Region of interest	Experiment	Mean	SD	Shapiro-Wilk	Unpaired t-test	t-value	Degrees of freedom
P15	Female Vehicle	7	somato-sensory cortex	2 independent	66.74	9.771	0.8978	0.0135	2.823	14
	Female Estradiol	9	somato-sensory cortex		48.02	15.22	0.9123
Figure 5m - Total number of branches
Stage	Sex	Biological Replicates	Region of interest	Experiment	Mean	SD	Shapiro-Wilk	Unpaired t-test	t-value	Degrees of freedom
P15	Female Vehicle	7	somato-sensory cortex	2 independent	69.86	15.02	0.774	0.0103	2.96	14
	Female Estradiol	9	somato-sensory cortex		38.22	24.86	0.4806
Figure 5n - Total number of ramifications
Stage	Sex	Biological Replicates	Region of interest	Experiment	Mean	SD	Shapiro-Wilk	Unpaired t-test	t-value	Degrees of freedom
P15	Female Vehicle	7	somato-sensory cortex	2 independent	169.7	31.71	0.6738	0.0144	2.793	14
	Female Estradiol	9	somato-sensory cortex		106.6	52.62	0.3367
Figure 5p - Vascular length (µm)
Stage	Sex	Biological Replicates	Technical Replicates	Region of interest	Experiment	Mean	SD	Shapiro-Wilk	Unpaired t-test	t-value	Degrees of freedom
P15	Female Vehicle	5	2 images	somato-sensory cortex	1	2162490	265439	0.7005	0.0291	2.852	6
	Female Estradiol	3	2 images	somato-sensory cortex		2854379	435915	0.064
Figure 5q - Number of segment
Stage	Sex	Biological Replicates	Technical Replicates	Region of interest	Experiment	Mean	SD	Shapiro-Wilk	Unpaired t-test	t-value	df
P15	Female Vehicle	5	2 images	somato-sensory cortex	1	57441	7247	0.1993	0.0436	2.548	6
	Female Estradiol	3	2 images	somato-sensory cortex		76399	14368	0.1446
Figure 5r - Segment length (µm)
Stage	Sex	Biological Replicates	Technical Replicates	Region of interest	Experiment	Mean	SD	Shapiro-Wilk	Unpaired t-test	t-value	df
P15	Female Vehicle	5	2 images	somato-sensory cortex	1	3929	1086	0.9036	0.4596	0.7901	6
	Female Estradiol	3	2 images	somato-sensory cortex		4549	1052	0.8788
Figure 5s - Branch angle
Stage	Sex	Biological Replicates	Technical Replicates	Region of interest	Experiment	Mean	SD	Shapiro-Wilk	Unpaired t-test	t-value	df
P15	Female Vehicle	5	2 images	somato-sensory cortex	1	68.88	2.245	0.9502	0.3663	0.977	6
	Female Estradiol	3	2 images	somato-sensory cortex		67.45	2.409	0.8629
Figure 5t - Segment straightness
Stage	Sex	Biological Replicates	Technical Replicates	Region of interest	Experiment	Mean	SD	Shapiro-Wilk	Unpaired t-test	t-value	df
P15	Female Vehicle	5	2 images	somato-sensory cortex	1	0.905	0.009184	0.8069	0.6535	0.4721	6
	Female Estradiol	3	3 images	somato-sensory cortex		0.908	0.007866	0.0709
Figure 5v - Vegfa
Stage	Sex	Biological Replicates	Technical Replicates	Region of interest	Experiment	Mean	SD	Shapiro-Wilk	Unpaired t-test	t-value	df
P15	Female Vehicle	5	4 images	somato-sensory cortex	1	5695	23518	0.5463	0.0002	7.04	7
	Female Estradiol	4	4 images	somato-sensory cortex		21.1	2346	0.9318
Figure 5x - Tip cells
Stage	Sex	Biological Replicates	Technical Replicates	Region of interest	Experiment	Mean	SD	Shapiro-Wilk	Unpaired t-test	t-value	df
P15	Female Vehicle	5	4 images	somato-sensory cortex	1	0.2737	0.1038	0.17	0.3676	0.9632	7
	Female Estradiol	4	4 images	somato-sensory cortex		0.3419	0.1079	0.7224

### Sheet: Figure S6
Figure S6b - Sox9+ density
Stage	Sex	Biological Replicates	Technical Replicates	Region of interest	Mean	SD	Mann-Whitney
P15	Female Vehicle	5	4 images	somato-sensory cortex	9.093	1.797	>0.999
	Female Estradiol	4	4 images	somato-sensory cortex	10.11	3.301
Figure S6d - Aqp4 coverage (%)
Stage	Sex	Biological Replicates	Technical Replicates	Region of interest	Mean	SD	Chi²
P15	Female Vehicle	6	2 images	somato-sensory cortex	28	5.919	0.4286
	Female Estradiol	5	2 images	somato-sensory cortex	29.25	3.167
